# Fetal origin of sex-bias brain aging

**DOI:** 10.1101/2022.02.02.478867

**Authors:** Maliha Islam, Monica Strawn, Susanta K. Behura

**Author notes:** Correspondence: Susanta K. Behura.

## Abstract

DNA methylation plays crucial roles during fetal development as well as aging. Whether the aging of the brain is programmed at the fetal stage remains untested. To test this hypothesis, mouse epigenetic clock (epiclock) was profiled in fetal (gestation day 15), postnatal (day 5), and aging (week 70) brain of male and female C57BL/6J inbred mice. Data analysis showed that on week 70 the female brain was epigenetically younger than the male brain. Predictive modeling by neural network identified specific methylations in the brain at the developing stages that were predictive of epigenetic state of the brain during aging. Transcriptomic analysis showed coordinated changes in expression of epiclock genes in the fetal brain relative to placenta. Whole-genome bisulfite sequencing identified sites that were methylated both in the placenta and fetal brain in a sex-specific manner. Epiclock genes and genes associated with specific signaling pathways, primarily the gonadotropin-releasing hormone receptor (GnRHR) pathway, were associated with these sex-bias methylations in the placenta as well as fetal brain. Transcriptional crosstalk among the epiclock and GnRHR pathway genes was evident in the placenta that was maintained in the brain during development as well as aging. Collectively, these findings suggest that sex differences in the aging of brain are of fetal origin and epigenetically linked to the placenta.
