## Supplementary Table 2 for "Fetal origin of sex-bias brain aging"

### Sheet: Sheet2
List of early-life methylation marks that are predictive of brain aging in male and female.
Methylation site	Gene	Fetal brain	Postnatal brain	Aging brain	Neuralnet result
1-75242960		0.938823	0.935252	0.934596	Predictive of brain aging in female
1-158251440		0.880974	0.937845	0.848519	Predictive of brain aging in female
10-54755455	Khdrbs2	0.830986	0.799191	0.735654	Predictive of brain aging in female
10-79888726	Khdrbs2	0.946319	0.926503	0.974446	Predictive of brain aging in female
10-79888747	Khdrbs2	0.90184	0.895787	0.937182	Predictive of brain aging in female
10-79888754	Khdrbs2	0.920245	0.926667	0.981324	Predictive of brain aging in female
10-79888765	Khdrbs2	0.960123	0.946785	0.991511	Predictive of brain aging in female
10-79888800	Khdrbs2	0.854294	0.855876	0.945671	Predictive of brain aging in female
10-121150427	Khdrbs2	0.957841	0.917092	0.953555	Predictive of brain aging in female
10-121150434	Khdrbs2	0.9075	0.92122	0.919701	Predictive of brain aging in female
10-121150450	Khdrbs2	0.973446	0.966351	0.97172	Predictive of brain aging in female
10-121150451	Tns1	0.954395	0.959184	0.970037	Predictive of brain aging in female
10-121150526	Tns1	0.897602	0.769231	0.86063	Predictive of brain aging in female
10-121150536	Tns1	0.867539	0.792593	0.822669	Predictive of brain aging in female
11-3160011	Tns1	0.880536	0.890526	0.882001	Predictive of brain aging in female
11-54961737	Tns1	0.731382	0.727915	0.895714	Predictive of brain aging in female
11-75895108		0.556668	0.584659	0.756177	Predictive of brain aging in female
11-75895182		0.582351	0.517867	0.554155	Predictive of brain aging in female
11-75895187		0.782671	0.746455	0.764239	Predictive of brain aging in female
11-97626436	Brinp2	0.17852	0.321721	0.700342	Predictive of brain aging in female
11-97626441	Brinp2	0.260174	0.434426	0.716263	Predictive of brain aging in female
11-101165638		0.439716	0.788875	0.846654	Predictive of brain aging in female
11-101165647	Clvs2	0.55226	0.866162	0.914498	Predictive of brain aging in female
11-109011754	Clvs2	0.935361	0.979058	0.970588	Predictive of brain aging in female
11-109011772	Clvs2	0.901515	0.973822	0.92674	Predictive of brain aging in female
14-61689996	Cisd1	0.194853	0.620779	0.889937	Predictive of brain aging in female
14-61689998	Cisd1	0.248162	0.67013	0.965517	Predictive of brain aging in female
14-61690008	Cisd1	0.228361	0.661458	0.943574	Predictive of brain aging in female
14-61690013	Gm19810	0.238447	0.612987	0.893082	Predictive of brain aging in female
15-78889070	Gm19810	0.892857	0.891156	0.968326	Predictive of brain aging in female
15-98606735	Gm19810	0.864921	0.858054	0.865232	Predictive of brain aging in female
15-102460507	Abca7	0.645441	0.573699	0.670899	Predictive of brain aging in female
16-22572976	Adamtsl5	0.549889	0.721014	0.827385	Predictive of brain aging in female
16-22573020	Adamtsl5	0.509267	0.498553	0.710696	Predictive of brain aging in female
16-22573047	Adamtsl5	0.651235	0.675559	0.754194	Predictive of brain aging in female
16-36990108	Nfic	0.85086	0.804094	0.73545	Predictive of brain aging in female
16-72678696	Nfic	0.488306	0.560178	0.629557	Predictive of brain aging in female
16-92455244	Nfic	0.947933	0.939555	0.941005	Predictive of brain aging in female
17-29326206	Nfic	0.590076	0.76063	0.912869	Predictive of brain aging in female
17-45601570	Nfic	0.377445	0.563981	0.832487	Predictive of brain aging in female
17-51831302	Ankrd24	0.431174	0.574194	0.876894	Predictive of brain aging in female
17-51831377	Ankrd24	0.323972	0.353684	0.521257	Predictive of brain aging in female
17-56099298	Ankrd24	0.897868	0.903503	0.678571	Predictive of brain aging in female
19-10720451		0.467329	0.541827	0.808296	Predictive of brain aging in female
19-10720521		0.172017	0.346127	0.795912	Predictive of brain aging in female
2-168894088	Arhgap9	0.94974	0.901099	0.961603	Predictive of brain aging in female
3-107758394	Arhgap9	0.847059	0.740385	0.6125	Predictive of brain aging in female
4-40229921	Sfi1	0.938049	0.917316	0.89386	Predictive of brain aging in female
4-56740767	Sfi1	0.97131	0.963668	0.95547	Predictive of brain aging in female
4-115978957		0.127483	0.321714	0.711407	Predictive of brain aging in female
4-140002521		0.115007	0.325371	0.720061	Predictive of brain aging in female
4-140002596		0.180269	0.403634	0.754377	Predictive of brain aging in female
4-140002620		0.429506	0.472868	0.767573	Predictive of brain aging in female
4-140002630		0.369679	0.391332	0.730967	Predictive of brain aging in female
5-24552751		0.451302	0.464286	0.747141	Predictive of brain aging in female
5-115479742	Tlx3	0.341661	0.405844	0.641608	Predictive of brain aging in female
5-115479777	Tlx3	0.456033	0.554945	0.812444	Predictive of brain aging in female
5-115479781	Tlx3	0.576455	0.69924	0.888401	Predictive of brain aging in female
5-123046740	Tlx3	0.726496	0.61809	0.707516	Predictive of brain aging in female
5-123046770	Sox30	0.823024	0.795511	0.771615	Predictive of brain aging in female
5-134946327	Sox30	0.223348	0.50684	0.53729	Predictive of brain aging in female
5-146461670	Sox30	0.937129	0.791254	0.753647	Predictive of brain aging in female
5-146461717	Sox30	0.937436	0.861461	0.831498	Predictive of brain aging in female
6-32564138	Sox30	0.86121	0.743772	0.841709	Predictive of brain aging in female
6-115499030	Trim7	0.824238	0.801362	0.931712	Predictive of brain aging in female
6-122609523	Trim7	0.858655	0.809192	0.798787	Predictive of brain aging in female
7-44959987	Hand1	0.916566	0.853132	0.733234	Predictive of brain aging in female
7-67562500	Wnt3a	0.80632	0.588986	0.520661	Predictive of brain aging in female
7-67562504	Wnt3a	0.843086	0.663514	0.571799	Predictive of brain aging in female
7-80876263	Wnt3a	0.448058	0.605674	0.853921	Predictive of brain aging in female
7-80876304	Wnt3a	0.567096	0.735465	0.83388	Predictive of brain aging in female
7-127109020	Lrrc75a	0.898352	0.826613	0.770544	Predictive of brain aging in female
7-127109029	Lrrc75a	0.889042	0.769929	0.725095	Predictive of brain aging in female
7-140923477	Lrrc75a	0.687235	0.698864	0.634058	Predictive of brain aging in female
7-141269493	Lrrc75a	0.976608	0.956522	0.965157	Predictive of brain aging in female
7-141269501	Gas7	0.888889	0.913043	0.885417	Predictive of brain aging in female
1-137182659	Rhot1	0.964912	0.913973	0.895019	Predictive of brain aging in male
1-137182663	Rhot1	0.903509	0.849945	0.842612	Predictive of brain aging in male
1-137182669	Rhot1	0.905204	0.859255	0.83752	Predictive of brain aging in male
10-79888816	Unc45b	0.671902	0.634975	0.773554	Predictive of brain aging in male
10-121150433	Bcas3	0.943223	0.89672	0.910039	Predictive of brain aging in male
11-48845486	Srcin1	0.426945	0.479259	0.716759	Predictive of brain aging in male
13-107680956	Stard3	0.937434	0.937759	0.897898	Predictive of brain aging in male
14-34603037	Ccr7	0.774453	0.805097	0.956596	Predictive of brain aging in male
15-85326518	Plekhh3	0.483444	0.492205	0.834532	Predictive of brain aging in male
15-98606817	Plekhh3	0.797992	0.813559	0.910095	Predictive of brain aging in male
15-99199908	Plekhh3	0.971235	0.974729	0.960954	Predictive of brain aging in male
15-102460502	Plekhh3	0.801786	0.697576	0.751046	Predictive of brain aging in male
16-36990082		0.965438	0.882494	0.844231	Predictive of brain aging in male
16-36990183		0.907407	0.871734	0.804642	Predictive of brain aging in male
16-36990192		0.936916	0.932854	0.818182	Predictive of brain aging in male
17-29326279		0.188341	0.281327	0.65645	Predictive of brain aging in male
17-66417807	Fzd2	0.13297	0.406656	0.709189	Predictive of brain aging in male
17-66417866	Fzd2	0.101834	0.32206	0.662338	Predictive of brain aging in male
18-60750625	Fzd2	0.886266	0.819521	0.582985	Predictive of brain aging in male
18-70582481		0.145665	0.267071	0.716088	Predictive of brain aging in male
2-30798754		0.931918	0.939444	0.941537	Predictive of brain aging in male
2-164678861		0.852362	0.72137	0.733714	Predictive of brain aging in male
2-164678866	Itgb4	0.909181	0.758539	0.7254	Predictive of brain aging in male
5-123046737		0.779743	0.691589	0.658627	Predictive of brain aging in male
6-32564151		0.863378	0.679545	0.614094	Predictive of brain aging in male
6-54289687		0.814013	0.690722	0.673887	Predictive of brain aging in male
6-54310282	AC165157.2	0.973924	0.979852	0.981738	Predictive of brain aging in male
6-56875796	AC165157.2	0.86729	0.880414	0.873146	Predictive of brain aging in male
6-82127925	AC165157.2	0.716867	0.676786	0.751786	Predictive of brain aging in male
6-82127945	AC165157.2	0.805723	0.653571	0.707143	Predictive of brain aging in male
7-19303730	AC165157.2	0.3875	0.455142	0.618932	Predictive of brain aging in male
7-58837269	Gm48693	0.92016	0.93012	0.911067	Predictive of brain aging in male
7-80876184	Gm48693	0.667178	0.822086	0.96063	Predictive of brain aging in male
7-101999298	Gm48693	0.959932	0.935948	0.942958	Predictive of brain aging in male
7-101999334	Gm48693	0.967797	0.924038	0.902834	Predictive of brain aging in male
8-121223089	Gm21297	0.634776	0.647585	0.838527	Predictive of brain aging in male
9-57563826	Gm21297	0.905274	0.733173	0.731707	Predictive of brain aging in male
