## Supplementary Table 4 for "Fetal origin of sex-bias brain aging"

### Sheet: Sheet1
Significant enrichment of specific pathways by the genes that contain either male or female bias methylations in the placenta and fetal brain.
Pathway	Number of genes	Fold Enrichment	False Discovery Rate	Sex bias
Metabotropic glutamate receptor group I pathway	14	3.29	0.0103	Female bias
Ionotropic glutamate receptor pathway	24	2.71	0.00514	Female bias
Metabotropic glutamate receptor group III pathway	28	2.26	0.00922	Female bias
Endothelin signaling pathway	32	2.15	0.00802	Female bias
CCKR signaling map	61	2.11	0.000173	Female bias
EGF receptor signaling pathway	50	2	0.00339	Female bias
PDGF signaling pathway	50	1.95	0.00467	Female bias
T cell activation	30	1.93	0.0295	Female bias
Heterotrimeric G-protein signaling pathway-Gq alpha and Go alpha mediated pathway	41	1.91	0.00871	Female bias
Huntington disease	49	1.82	0.00884	Female bias
Integrin signalling pathway	60	1.79	0.00544	Female bias
FGF signaling pathway	38	1.76	0.0359	Female bias
Angiogenesis	53	1.69	0.0136	Female bias
Gonadotropin-releasing hormone receptor pathway	70	1.69	0.00539	Female bias
Cadherin signaling pathway	48	1.68	0.027	Female bias
Wnt signaling pathway	87	1.56	0.00859	Female bias
Metabotropic glutamate receptor group I pathway	15	3.37	0.00718	Male bias
Axon guidance mediated by netrin	17	2.55	0.0365	Male bias
Histamine H1 receptor mediated signaling pathway	20	2.4	0.0239	Male bias
Metabotropic glutamate receptor group III pathway	30	2.31	0.00498	Male bias
Ionotropic glutamate receptor pathway	21	2.26	0.0309	Male bias
Endothelin signaling pathway	35	2.25	0.00418	Male bias
PDGF signaling pathway	56	2.08	0.000505	Male bias
Heterotrimeric G-protein signaling pathway-Gq alpha and Go alpha mediated pathway	46	2.05	0.004	Male bias
Thyrotropin-releasing hormone receptor signaling pathway	24	2.02	0.0472	Male bias
Integrin signalling pathway	68	1.94	0.000718	Male bias
EGF receptor signaling pathway	49	1.87	0.00466	Male bias
Heterotrimeric G-protein signaling pathway-Gi alpha and Gs alpha mediated pathway	55	1.83	0.00464	Male bias
CCKR signaling map	53	1.75	0.00909	Male bias
Gonadotropin-releasing hormone receptor pathway	73	1.68	0.00521	Male bias
Angiogenesis	54	1.64	0.0227	Male bias
Wnt signaling pathway	92	1.57	0.00464	Male bias
