## Supplementary Table 5 for "Fetal origin of sex-bias brain aging"

### Sheet: Sheet1
List of methylations in epiclock and signaling genes that show differential crosstalk in male versus female. The epiclock genes that were identified as predictive markers of brain aging as well as the genes associated with GnRHR pathway are indicated.
Chromosome	Position	Name	FBR	FPL	MBR	MPL	Gene	Gene function	Sex bias (methylation site)	Epiclcok marker gene (predicted from Neuralnet analysis)	GnRH Pathway gene
1	52151860	1-52151860	1	0.625	0.5	0	Stat1	Signaling	Female	-	-
1	168261622	1-168261622	1	0.625	0.5	0.333333	Pbx1	Signaling	Female	-	GnRH Pathway gene
1	168295819	1-168295819	0.625	0.666667	0.4	0.333333	Pbx1	Signaling	Female	-	GnRH Pathway gene
1	168327320	1-168327320	1	0.625	0.333333	0.25	Pbx1	Signaling	Female	-	GnRH Pathway gene
1	168373960	1-168373960	0.75	0.6	0.5	0.5	Pbx1	Signaling	Female	-	GnRH Pathway gene
1	191193287	1-191193287	1	0.777778	0.5	0.5	Atf3	Signaling	Female	-	GnRH Pathway gene
10	39373435	10-39373435	1	0.666667	0	0.5	Fyn	Signaling	Female	-	-
10	117835942	10-117835942	1	0.875	0.5	0.333333	Rap1b	Signaling	Female	-	GnRH Pathway gene
12	85477011	12-85477011	0.75	0.555556	0.5	0.5	Fos	Signaling	Female	-	GnRH Pathway gene
14	63397226	14-63397226	1	0.571429	0.25	0	Blk	Signaling	Female	-	-
15	83531971	15-83531971	1	0.818182	0.5	0.5	Bik	Signaling	Female	-	-
17	63865811	17-63865811	1	0.555556	0.5	0.333333	Fer	Signaling	Female	-	-
17	63915570	17-63915570	0.571429	1	0.5	0.333333	Fer	Signaling	Female	-	-
17	64092189	17-64092189	1	0.888889	0.5	0	Fer	Signaling	Female	-	-
17	64092207	17-64092207	1	0.857143	0.25	0.5	Fer	Signaling	Female	-	-
17	64117475	17-64117475	1	0.625	0.5	0.333333	Fer	Signaling	Female	-	-
17	64122383	17-64122383	1	1	0.375	0	Fer	Signaling	Female	-	-
19	29255570	19-29255570	0.6	0.6	0.166667	0.5	Jak2	Signaling	Female	-	-
19	29279347	19-29279347	1	0.666667	0.375	0.5	Jak2	Signaling	Female	-	-
19	29293901	19-29293901	0.75	0.777778	0.333333	0.285714	Jak2	Signaling	Female	-	-
2	64939122	2-64939122	0.571429	0.8	0.5	0.125	Grb14	Signaling	Female	-	-
3	95661676	3-95661676	1	1	0.5	0.2	Mcl1	Signaling	Female	-	-
3	97229117	3-97229117	0.8	0.75	0	0.5	Bcl9	Signaling	Female	-	-
4	3691277	4-3691277	1	1	0.375	0.25	Lyn	Signaling	Female	-	-
4	3767168	4-3767168	0.8	1	0.5	0.125	Lyn	Signaling	Female	-	-
4	101180408	4-101180408	1	0.666667	0.5	0.5	Jak1	Signaling	Female	-	-
4	101245605	4-101245605	0.75	0.571429	0.4	0.5	Jak1	Signaling	Female	-	-
5	34776506	5-34776506	0.875	1	0.5	0	Htt	Signaling	Female	-	-
5	76294687	5-76294687	0.75	0.666667	0	0.5	Clock	Signaling	Female	-	-
9	29231086	9-29231086	1	0.625	0	0.25	Ntm	Signaling	Female	-	-
9	29305871	9-29305871	1	1	0.5	0.5	Ntm	Signaling	Female	-	-
9	29765537	9-29765537	1	0.555556	0.5	0	Ntm	Signaling	Female	-	-
9	29785618	9-29785618	1	0.666667	0	0	Ntm	Signaling	Female	-	-
9	29789826	9-29789826	0.666667	0.666667	0.363636	0.5	Ntm	Signaling	Female	-	-
9	29901539	9-29901539	1	0.6	0.333333	0.142857	Ntm	Signaling	Female	-	-
1	32274727	1-32274727	1	1	0.5	0	Khdrbs2	Epiclock	Female	Predictive of brain aging in female	-
1	32459781	1-32459781	0.75	1	0.5	0	Khdrbs2	Epiclock	Female	Predictive of brain aging in female	-
1	32554307	1-32554307	1	0.6	0.5	0.5	Khdrbs2	Epiclock	Female	Predictive of brain aging in female	-
1	32642019	1-32642019	1	0.625	0.5	0	Khdrbs2	Epiclock	Female	Predictive of brain aging in female	-
1	158320107	1-158320107	0.666667	1	0.4	0	Brinp2	Epiclock	Female	Predictive of brain aging in female	-
10	33525102	10-33525102	1	0.666667	0.5	0.4	Clvs2	Epiclock	Female	Predictive of brain aging in female	-
11	3161623	11-3161623	0.6	0.52381	0.347826	0.411765	Sfi1	Epiclock	Female	Predictive of brain aging in female	-
11	3167614	11-3167614	0.571429	0.666667	0.307692	0.444444	Sfi1	Epiclock	Female	Predictive of brain aging in female	-
11	67579308	11-67579308	0.666667	0.625	0	0.25	Gas7	Epiclock	Female	Predictive of brain aging in female	-
11	80217408	11-80217408	0.8	0.75	0.5	0.5	Rhot1	Epiclock	Female	Predictive of brain aging in male	-
11	85489372	11-85489372	1	0.75	0.5	0	Bcas3	Epiclock	Female	Predictive of brain aging in male	-
11	85520297	11-85520297	1	0.833333	0.25	0	Bcas3	Epiclock	Female	Predictive of brain aging in male	-
11	85588707	11-85588707	0.571429	1	0.5	0.5	Bcas3	Epiclock	Female	Predictive of brain aging in male	-
11	85667778	11-85667778	0.571429	1	0.5	0.375	Bcas3	Epiclock	Female	Predictive of brain aging in male	-
11	85775960	11-85775960	0.666667	0.888889	0.4	0.5	Bcas3	Epiclock	Female	Predictive of brain aging in male	-
12	78806542	12-78806542	0.8	0.666667	0	0.5	Mpp5	Epiclock	Female	-	-
13	34895263	13-34895263	1	0.666667	0.333333	0.5	Prpf4b	Epiclock	Female	-	-
13	60660802	13-60660802	0.666667	0.75	0.333333	0	Dapk1	Epiclock	Female	-	-
13	60711739	13-60711739	1	1	0.5	0.5	Dapk1	Epiclock	Female	-	-
13	107727605	13-107727605	1	0.714286	0.222222	0.285714	Zswim6	Epiclock	Female	-	-
13	107833584	13-107833584	1	0.555556	0	0	Zswim6	Epiclock	Female	-	-
13	107846233	13-107846233	0.666667	0.555556	0.5	0	Zswim6	Epiclock	Female	-	-
13	107846246	13-107846246	0.666667	0.666667	0.5	0.5	Zswim6	Epiclock	Female	-	-
14	25301625	14-25301625	1	0.75	0.222222	0	Zmiz1os1	Epiclock	Female	-	-
14	32617683	14-32617683	0.8	0.625	0	0	Prrxl1	Epiclock	Female	-	-
14	99111568	14-99111568	0.818182	0.714286	0.5	0.333333	Pibf1	Epiclock	Female	-	-
14	99113344	14-99113344	1	0.625	0.4	0.333333	Pibf1	Epiclock	Female	-	-
14	99130108	14-99130108	0.875	1	0.5	0.4	Pibf1	Epiclock	Female	-	-
14	99148982	14-99148982	0.625	0.666667	0	0	Pibf1	Epiclock	Female	-	-
15	83531971	15-83531971	1	0.818182	0.5	0.5	Bik	Epiclock	Female	-	-
16	13422638	16-13422638	0.875	0.666667	0.5	0.5	Gm15738	Epiclock	Female	-	-
16	22486444	16-22486444	1	0.6	0.5	0.176471	Dgkg	Epiclock	Female	-	-
16	22614327	16-22614327	0.8	1	0	0.375	Dgkg	Epiclock	Female	-	-
16	33451769	16-33451769	1	1	0.5	0.4	Zfp148	Epiclock	Female	-	-
16	72544579	16-72544579	0.75	0.6	0.4	0.285714	Robo1	Epiclock	Female	-	-
16	72895721	16-72895721	0.875	1	0.5	0.5	Robo1	Epiclock	Female	-	-
16	72949474	16-72949474	0.666667	0.857143	0	0.375	Robo1	Epiclock	Female	-	-
16	72951760	16-72951760	0.6	0.875	0.333333	0.5	Robo1	Epiclock	Female	-	-
16	72967322	16-72967322	1	0.888889	0.333333	0	Robo1	Epiclock	Female	-	-
17	51737316	17-51737316	1	0.7	0	0.2	Satb1	Epiclock	Female	-	-
17	66367803	17-66367803	1	0.875	0	0	Mtcl1	Epiclock	Female	-	-
18	45431670	18-45431670	0.75	1	0.5	0.333333	Kcnn2	Epiclock	Female	-	-
18	45474442	18-45474442	1	0.625	0	0.166667	Kcnn2	Epiclock	Female	-	-
18	45494653	18-45494653	0.888889	0.555556	0.166667	0	Kcnn2	Epiclock	Female	-	-
18	45572616	18-45572616	1	0.714286	0.5	0.375	Kcnn2	Epiclock	Female	-	-
18	45666107	18-45666107	0.75	0.666667	0.5	0.142857	Kcnn2	Epiclock	Female	-	-
18	70588755	18-70588755	0.6	0.888889	0.5	0.5	Mbd2	Epiclock	Female	-	-
18	70616167	18-70616167	0.75	1	0	0.2	Mbd2	Epiclock	Female	-	-
19	34738769	19-34738769	1	0.6	0.428571	0.4	Slc16a12	Epiclock	Female	-	-
2	33287543	2-33287543	0.625	0.666667	0.5	0.25	Ralgps1	Epiclock	Female	-	-
3	55685731	3-55685731	0.666667	1	0.25	0.333333	Nbea	Epiclock	Female	-	-
3	55827980	3-55827980	1	0.75	0.5	0.333333	Nbea	Epiclock	Female	-	-
3	55832145	3-55832145	0.8	0.8	0	0.444444	Nbea	Epiclock	Female	-	-
3	56036900	3-56036900	1	0.8	0.5	0.5	Nbea	Epiclock	Female	-	-
3	56050006	3-56050006	1	1	0.333333	0.25	Nbea	Epiclock	Female	-	-
3	86304144	3-86304144	1	1	0.5	0.5	Lrba	Epiclock	Female	-	-
3	86348495	3-86348495	0.666667	0.545455	0.375	0.5	Lrba	Epiclock	Female	-	-
3	86377031	3-86377031	0.9	1	0.5	0.285714	Lrba	Epiclock	Female	-	-
3	86382540	3-86382540	0.714286	0.75	0.333333	0.333333	Lrba	Epiclock	Female	-	-
3	86524355	3-86524355	0.875	0.6	0.5	0.2	Lrba	Epiclock	Female	-	-
3	86543155	3-86543155	0.571429	1	0.333333	0.5	Lrba	Epiclock	Female	-	-
3	86641616	3-86641616	0.666667	0.75	0.444444	0.4	Lrba	Epiclock	Female	-	-
3	86686276	3-86686276	1	1	0	0.333333	Lrba	Epiclock	Female	-	-
3	86691384	3-86691384	1	1	0.5	0.5	Lrba	Epiclock	Female	-	-
3	96217131	3-96217131	1	0.666667	0.5	0.4	Bola1	Epiclock	Female	-	-
4	73763591	4-73763591	0.75	0.6	0.5	0.5	Rasef	Epiclock	Female	-	-
4	73783793	4-73783793	1	0.75	0.5	0	Rasef	Epiclock	Female	-	-
4	83224608	4-83224608	0.6	0.555556	0.5	0.222222	Ttc39b	Epiclock	Female	-	-
4	83309231	4-83309231	1	0.555556	0.4	0.166667	Ttc39b	Epiclock	Female	-	-
4	119414740	4-119414740	0.75	0.625	0.333333	0.333333	Ccdc30	Epiclock	Female	-	-
4	123206688	4-123206688	1	0.666667	0.5	0.375	Nt5c1a	Epiclock	Female	-	-
4	123207789	4-123207789	1	0.666667	0.5	0.5	Nt5c1a	Epiclock	Female	-	-
4	139539692	4-139539692	0.75	0.6	0.5	0.25	Iffo2	Epiclock	Female	-	-
5	21337612	5-21337612	0.571429	0.6	0.333333	0	Ccdc146	Epiclock	Female	-	-
5	21354400	5-21354400	0.666667	1	0.285714	0.25	Ccdc146	Epiclock	Female	-	-
5	113123490	5-113123490	1	0.7	0.5	0.5	2900026A02Rik	Epiclock	Female	-	-
5	146397832	5-146397832	1	0.636364	0.5	0.25	Wasf3	Epiclock	Female	-	-
5	146431376	5-146431376	0.875	0.666667	0.444444	0.5	Wasf3	Epiclock	Female	-	-
5	146467394	5-146467394	1	0.75	0.5	0.2	Wasf3	Epiclock	Female	-	-
6	31125309	6-31125309	0.625	0.6	0.5	0	Lncpint	Epiclock	Female	-	-
6	31315625	6-31315625	1	0.571429	0.5	0.375	2210408F21Rik	Epiclock	Female	-	-
6	32265790	6-32265790	1	1	0	0	Plxna4	Epiclock	Female	-	-
6	32265796	6-32265796	1	1	0.5	0	Plxna4	Epiclock	Female	-	-
6	32332055	6-32332055	1	0.625	0	0	Plxna4	Epiclock	Female	-	-
6	32557469	6-32557469	1	0.555556	0.5	0.333333	Plxna4	Epiclock	Female	-	-
6	54067516	6-54067516	1	0.625	0.5	0.5	Chn2	Epiclock	Female	-	-
6	54082743	6-54082743	1	0.777778	0.5	0.333333	Chn2	Epiclock	Female	-	-
6	54192149	6-54192149	1	0.666667	0.5	0	Chn2	Epiclock	Female	-	-
6	54195951	6-54195951	1	0.777778	0.333333	0.5	Chn2	Epiclock	Female	-	-
6	54199907	6-54199907	1	0.75	0.166667	0.375	Chn2	Epiclock	Female	-	-
6	54205385	6-54205385	1	0.75	0	0.5	Chn2	Epiclock	Female	-	-
6	54257033	6-54257033	0.75	0.571429	0.4	0.5	Chn2	Epiclock	Female	-	-
6	56876343	6-56876343	1	0.6	0.5	0.2	Fkbp9	Epiclock	Female	-	-
7	67613405	7-67613405	1	1	0.4	0.5	Lrrc28	Epiclock	Female	-	-
7	67642474	7-67642474	1	0.75	0.5	0.25	Lrrc28	Epiclock	Female	-	-
8	99299059	8-99299059	1	0.555556	0	0.25	Cdh8	Epiclock	Female	-	-
8	102688897	8-102688897	0.875	1	0.5	0.333333	Cdh11	Epiclock	Female	-	-
8	102705514	8-102705514	0.666667	0.875	0.333333	0.5	Cdh11	Epiclock	Female	-	-
8	102769797	8-102769797	0.8	0.555556	0.5	0.5	Cdh11	Epiclock	Female	-	-
8	102770807	8-102770807	0.666667	0.6	0.5	0.2	Cdh11	Epiclock	Female	-	-
8	108060281	8-108060281	0.875	0.714286	0.5	0	Zfhx3	Epiclock	Female	-	-
8	108111503	8-108111503	1	0.888889	0.5	0.5	Zfhx3	Epiclock	Female	-	-
8	108168348	8-108168348	0.75	0.555556	0.5	0.25	Zfhx3	Epiclock	Female	-	-
8	108188369	8-108188369	1	0.6	0.25	0	Zfhx3	Epiclock	Female	-	-
8	108262951	8-108262951	1	0.75	0.5	0	Zfhx3	Epiclock	Female	-	-
8	108363378	8-108363378	0.625	0.666667	0	0.25	Zfhx3	Epiclock	Female	-	-
8	108598002	8-108598002	1	0.75	0.5	0.5	Zfhx3	Epiclock	Female	-	-
8	108666038	8-108666038	1	0.666667	0.5	0.25	Zfhx3	Epiclock	Female	-	-
8	108928586	8-108928586	0.75	1	0.5	0.4	Zfhx3	Epiclock	Female	-	-
8	108952423	8-108952423	1	0.75	0.5	0.375	Zfhx3	Epiclock	Female	-	-
9	47604056	9-47604056	0.75	0.75	0.5	0.333333	Cadm1	Epiclock	Female	-	-
9	47609221	9-47609221	1	0.875	0.25	0.5	Cadm1	Epiclock	Female	-	-
9	47641516	9-47641516	0.888889	0.8	0.5	0.5	Cadm1	Epiclock	Female	-	-
9	47651664	9-47651664	1	0.625	0	0.5	Cadm1	Epiclock	Female	-	-
9	47683519	9-47683519	0.6	1	0.5	0.2	Cadm1	Epiclock	Female	-	-
9	47691070	9-47691070	0.8	1	0.5	0	Cadm1	Epiclock	Female	-	-
9	47703113	9-47703113	1	0.625	0.333333	0	Cadm1	Epiclock	Female	-	-
9	47704944	9-47704944	0.666667	0.6	0.1	0	Cadm1	Epiclock	Female	-	-
9	47761898	9-47761898	1	0.666667	0.5	0	Cadm1	Epiclock	Female	-	-
9	47779744	9-47779744	1	0.875	0.5	0.5	Cadm1	Epiclock	Female	-	-
9	47801195	9-47801195	0.75	0.666667	0	0	Cadm1	Epiclock	Female	-	-
9	47816315	9-47816315	1	0.9	0.5	0.5	Cadm1	Epiclock	Female	-	-
9	47829258	9-47829258	0.571429	0.6	0.444444	0.4	Cadm1	Epiclock	Female	-	-
9	47853288	9-47853288	0.666667	0.625	0.5	0.5	Cadm1	Epiclock	Female	-	-
9	71882748	9-71882748	1	0.666667	0.5	0.5	Tcf12	Epiclock	Female	-	-
9	71941057	9-71941057	1	1	0.25	0	Tcf12	Epiclock	Female	-	-
9	72008629	9-72008629	1	0.6	0.5	0	Tcf12	Epiclock	Female	-	-
9	72029784	9-72029784	0.857143	0.6	0.5	0.5	Tcf12	Epiclock	Female	-	-
9	72037502	9-72037502	0.75	0.833333	0.5	0.333333	Tcf12	Epiclock	Female	-	-
9	72110091	9-72110091	0.666667	1	0.3	0.5	Tcf12	Epiclock	Female	-	-
1	168193374	1-168193374	0.5	0	1	0.666667	Pbx1	Signaling	Male	-	GnRH Pathway gene
1	168221413	1-168221413	0.5	0.5	1	0.666667	Pbx1	Signaling	Male	-	GnRH Pathway gene
1	191208401	1-191208401	0.5	0.142857	0.875	0.666667	Atf3	Signaling	Male	-	GnRH Pathway gene
10	39462380	10-39462380	0.333333	0.5	0.7	0.75	Fyn	Signaling	Male	-	-
11	115669782	11-115669782	0	0.5	1	1	Grb2	Signaling	Male	-	GnRH Pathway gene
16	89907415	16-89907415	0	0	0.875	1	Tiam1	Signaling	Male	-	-
17	63915634	17-63915634	0.4	0.5	0.875	0.8	Fer	Signaling	Male	-	-
17	63956567	17-63956567	0	0.4	1	0.666667	Fer	Signaling	Male	-	-
17	64034280	17-64034280	0.333333	0.2	0.75	0.555556	Fer	Signaling	Male	-	-
17	64085263	17-64085263	0	0.5	1	1	Fer	Signaling	Male	-	-
17	64122297	17-64122297	0.5	0	0.7	0.666667	Fer	Signaling	Male	-	-
18	5602833	18-5602833	0	0.5	1	0.666667	Zeb1	Signaling	Male	-	GnRH Pathway gene
18	5612608	18-5612608	0.5	0.3	0.875	0.6	Zeb1	Signaling	Male	-	GnRH Pathway gene
18	5721721	18-5721721	0.5	0.25	0.75	0.666667	Zeb1	Signaling	Male	-	GnRH Pathway gene
18	5743418	18-5743418	0.5	0.4	1	0.666667	Zeb1	Signaling	Male	-	GnRH Pathway gene
18	5746211	18-5746211	0	0.333333	0.6	1	Zeb1	Signaling	Male	-	GnRH Pathway gene
18	73650906	18-73650906	0.5	0.333333	0.875	1	Smad4	Signaling	Male	-	GnRH Pathway gene
19	29268049	19-29268049	0.5	0.25	0.666667	0.666667	Jak2	Signaling	Male	-	-
19	29303037	19-29303037	0.5	0.5	0.666667	0.8	Jak2	Signaling	Male	-	-
19	29307190	19-29307190	0.5	0.4	0.571429	0.6	Jak2	Signaling	Male	-	-
3	97229195	3-97229195	0.4	0.4	1	1	Bcl9	Signaling	Male	-	-
3	97288615	3-97288615	0.5	0.375	0.6	1	Bcl9	Signaling	Male	-	-
4	3708410	4-3708410	0.333333	0.5	1	0.75	Lyn	Signaling	Male	-	-
4	3719667	4-3719667	0.5	0.25	0.888889	0.666667	Lyn	Signaling	Male	-	-
4	101257852	4-101257852	0.5	0.428571	1	0.6	Jak1	Signaling	Male	-	-
4	137355047	4-137355047	0.5	0.363636	0.888889	0.714286	Cdc42	Signaling	Male	-	GnRH Pathway gene
5	34864688	5-34864688	0.5	0.125	0.75	1	Htt	Signaling	Male	-	-
6	115666397	6-115666397	0	0.5	1	1	Raf1	Signaling	Male	-	GnRH Pathway gene
9	29005988	9-29005988	0.5	0	1	0.75	Ntm	Signaling	Male	-	-
9	29044256	9-29044256	0	0.5	0.777778	0.571429	Ntm	Signaling	Male	-	-
9	29107161	9-29107161	0.4	0.357143	0.7	1	Ntm	Signaling	Male	-	-
9	29238668	9-29238668	0.5	0.142857	0.875	0.75	Ntm	Signaling	Male	-	-
9	29267443	9-29267443	0.5	0.3	0.75	1	Ntm	Signaling	Male	-	-
9	29267450	9-29267450	0.4	0.2	0.75	1	Ntm	Signaling	Male	-	-
9	29321531	9-29321531	0.5	0.2	0.75	0.666667	Ntm	Signaling	Male	-	-
9	29389364	9-29389364	0	0.3	0.75	0.666667	Ntm	Signaling	Male	-	-
9	29533071	9-29533071	0	0.333333	0.555556	0.666667	Ntm	Signaling	Male	-	-
9	29584392	9-29584392	0.5	0.4	1	0.6	Ntm	Signaling	Male	-	-
9	29862206	9-29862206	0	0.5	1	0.666667	Ntm	Signaling	Male	-	-
9	29900096	9-29900096	0.5	0.125	1	1	Ntm	Signaling	Male	-	-
9	29935906	9-29935906	0.333333	0.333333	0.666667	1	Ntm	Signaling	Male	-	-
10	81645423	10-81645423	0	0.5	1	0.666667	Ankrd24	Epiclock	Male	Predictive of brain aging in female	-
11	46017605	11-46017605	0.5	0.375	0.666667	1	Sox30	Epiclock	Male	Predictive of brain aging in female	-
11	48843738	11-48843738	0.375	0	0.571429	0.833333	Trim7	Epiclock	Male	Predictive of brain aging in female	-
11	59260462	11-59260462	0	0.375	0.666667	1	Wnt3a	Epiclock	Male	Predictive of brain aging in female	-
11	62635071	11-62635071	0.5	0.333333	1	0.625	Lrrc75a	Epiclock	Male	Predictive of brain aging in female	-
11	67500889	11-67500889	0.5	0.375	1	0.8	Gas7	Epiclock	Male	Predictive of brain aging in female	-
11	67502288	11-67502288	0.5	0.444444	1	1	Gas7	Epiclock	Male	Predictive of brain aging in female	-
11	75912560	11-75912560	0	0.5	0.666667	0.833333	Rph3al	Epiclock	Male	-	-
11	85462708	11-85462708	0	0.285714	0.8	0.625	Bcas3	Epiclock	Male	Predictive of brain aging in male	-
11	85469852	11-85469852	0.333333	0.333333	0.8	0.8	Bcas3	Epiclock	Male	Predictive of brain aging in male	-
11	85642086	11-85642086	0	0	0.666667	0.75	Bcas3	Epiclock	Male	Predictive of brain aging in male	-
11	85743795	11-85743795	0.333333	0.444444	0.666667	0.75	Bcas3	Epiclock	Male	Predictive of brain aging in male	-
11	116922880	11-116922880	0.5	0	1	0.625	Mgat5b	Epiclock	Male	-	-
12	78800904	12-78800904	0.5	0.25	0.571429	0.714286	Mpp5	Epiclock	Male	-	-
13	24868876	13-24868876	0.333333	0.111111	0.666667	0.666667	D130043K22Rik	Epiclock	Male	-	-
13	60702197	13-60702197	0.333333	0.5	1	0.833333	Dapk1	Epiclock	Male	-	-
13	107757465	13-107757465	0.444444	0	0.545455	0.75	Zswim6	Epiclock	Male	-	-
13	107763482	13-107763482	0.5	0	0.8	0.625	Zswim6	Epiclock	Male	-	-
13	107800701	13-107800701	0	0.5	1	0.571429	Zswim6	Epiclock	Male	-	-
13	107852316	13-107852316	0.222222	0.4	0.777778	0.6	Zswim6	Epiclock	Male	-	-
13	107852813	13-107852813	0.5	0	0.888889	0.6	Zswim6	Epiclock	Male	-	-
14	25317196	14-25317196	0.5	0.5	0.625	0.666667	Zmiz1os1	Epiclock	Male	-	-
14	25370866	14-25370866	0	0.5	0.75	1	Zmiz1os1	Epiclock	Male	-	-
14	32615768	14-32615768	0.5	0.375	1	1	Prrxl1	Epiclock	Male	-	-
14	65699978	14-65699978	0.5	0	1	1	Scara5	Epiclock	Male	-	-
14	99225069	14-99225069	0.5	0.333333	0.6	0.75	Pibf1	Epiclock	Male	-	-
15	99177576	15-99177576	0.5	0.333333	1	1	Spats2	Epiclock	Male	-	-
15	99187805	15-99187805	0.5	0.5	1	0.8	Spats2	Epiclock	Male	-	-
16	22648396	16-22648396	0.333333	0.375	0.666667	0.625	Dgkg	Epiclock	Male	-	-
16	22651383	16-22651383	0.5	0.428571	0.888889	1	Dgkg	Epiclock	Male	-	-
16	44823286	16-44823286	0.333333	0.5	1	0.75	Cd200r4	Epiclock	Male	-	-
16	72721521	16-72721521	0	0.111111	1	0.666667	Robo1	Epiclock	Male	-	-
16	72778724	16-72778724	0.5	0.5	1	1	Robo1	Epiclock	Male	-	-
16	72778727	16-72778727	0.5	0.5	1	1	Robo1	Epiclock	Male	-	-
16	72814842	16-72814842	0.5	0.5	1	1	Robo1	Epiclock	Male	-	-
16	72958047	16-72958047	0.333333	0.125	1	1	Robo1	Epiclock	Male	-	-
16	72961387	16-72961387	0	0	0.666667	0.75	Robo1	Epiclock	Male	-	-
16	89907415	16-89907415	0	0	0.875	1	Tiam1	Epiclock	Male	-	-
17	29328275	17-29328275	0.5	0	1	1	Pi16	Epiclock	Male	-	-
17	51761002	17-51761002	0.5	0.5	0.888889	0.8	Satb1	Epiclock	Male	-	-
17	56819382	17-56819382	0.333333	0.25	0.6	1	Rfx2	Epiclock	Male	-	-
17	66382965	17-66382965	0	0.375	1	1	Mtcl1	Epiclock	Male	-	-
18	45308571	18-45308571	0.25	0.3	1	0.666667	Kcnn2	Epiclock	Male	-	-
18	45464353	18-45464353	0.5	0.25	1	1	Kcnn2	Epiclock	Male	-	-
18	45585838	18-45585838	0.5	0.142857	0.888889	0.666667	Kcnn2	Epiclock	Male	-	-
19	34725180	19-34725180	0.5	0.5	1	0.625	Slc16a12	Epiclock	Male	-	-
19	47317254	19-47317254	0.5	0.444444	0.571429	0.6	Sh3pxd2a	Epiclock	Male	-	-
19	47399839	19-47399839	0.5	0.5	1	0.75	Sh3pxd2a	Epiclock	Male	-	-
2	33240721	2-33240721	0.5	0.5	0.8	1	Ralgps1	Epiclock	Male	-	-
2	33323471	2-33323471	0	0.5	1	0.666667	Ralgps1	Epiclock	Male	-	-
2	109720578	2-109720578	0	0	0.888889	0.6	Bdnf	Epiclock	Male	-	-
2	146872450	2-146872450	0.333333	0.428571	1	0.625	Kiz	Epiclock	Male	-	-
2	146947096	2-146947096	0	0.5	1	0.75	Kiz	Epiclock	Male	-	-
3	55747130	3-55747130	0.5	0	0.875	0.8	Nbea	Epiclock	Male	-	-
3	55765509	3-55765509	0.5	0.166667	0.818182	0.666667	Nbea	Epiclock	Male	-	-
3	55812151	3-55812151	0.25	0	1	0.625	Nbea	Epiclock	Male	-	-
3	86227153	3-86227153	0	0.375	1	1	Lrba	Epiclock	Male	-	-
3	86280257	3-86280257	0.5	0.5	1	0.625	Lrba	Epiclock	Male	-	-
3	86304495	3-86304495	0.5	0.5	1	0.888889	Lrba	Epiclock	Male	-	-
3	86326908	3-86326908	0.5	0.5	1	0.666667	Lrba	Epiclock	Male	-	-
3	86366046	3-86366046	0.375	0	1	0.6	Lrba	Epiclock	Male	-	-
3	86376275	3-86376275	0.5	0.285714	0.857143	0.6	Lrba	Epiclock	Male	-	-
3	86382545	3-86382545	0.142857	0.25	0.666667	0.666667	Lrba	Epiclock	Male	-	-
3	86426337	3-86426337	0.5	0.5	1	0.75	Lrba	Epiclock	Male	-	-
3	86434095	3-86434095	0.5	0.125	1	0.583333	Lrba	Epiclock	Male	-	-
3	86451810	3-86451810	0.5	0.5	1	0.75	Lrba	Epiclock	Male	-	-
3	86479535	3-86479535	0.5	0.4	0.8	1	Lrba	Epiclock	Male	-	-
3	86532758	3-86532758	0.375	0.333333	0.714286	1	Lrba	Epiclock	Male	-	-
3	86551898	3-86551898	0.4	0.285714	1	1	Lrba	Epiclock	Male	-	-
3	86605091	3-86605091	0.5	0.222222	1	0.666667	Lrba	Epiclock	Male	-	-
3	97756062	3-97756062	0.5	0.222222	1	1	Pde4dip	Epiclock	Male	-	-
3	97885613	3-97885613	0	0.5	0.875	1	Pde4dip	Epiclock	Male	-	-
4	46322254	4-46322254	0.375	0.428571	0.666667	1	Gm12446	Epiclock	Male	-	-
4	116011952	4-116011952	0.5	0	0.875	0.75	Faah	Epiclock	Male	-	-
4	119343360	4-119343360	0.5	0.375	1	1	Ccdc30	Epiclock	Male	-	-
4	139556923	4-139556923	0.333333	0.3	1	0.583333	Iffo2	Epiclock	Male	-	-
5	21314473	5-21314473	0.5	0.285714	0.875	0.625	Ccdc146	Epiclock	Male	-	-
6	31115912	6-31115912	0.2	0.375	0.6	0.666667	Lncpint	Epiclock	Male	-	-
6	31115972	6-31115972	0.5	0.3	0.8	1	Lncpint	Epiclock	Male	-	-
6	31171719	6-31171719	0.5	0.444444	1	1	Lncpint	Epiclock	Male	-	-
6	31179513	6-31179513	0	0.4	1	1	Lncpint	Epiclock	Male	-	-
6	32200055	6-32200055	0.5	0.5	0.875	1	Plxna4	Epiclock	Male	-	-
6	32264144	6-32264144	0.5	0.222222	1	1	Plxna4	Epiclock	Male	-	-
6	32470497	6-32470497	0.333333	0.125	1	0.571429	Plxna4	Epiclock	Male	-	-
6	32558589	6-32558589	0.5	0	1	0.6	Plxna4	Epiclock	Male	-	-
6	54043592	6-54043592	0.5	0.2	1	0.6	Chn2	Epiclock	Male	-	-
6	54114564	6-54114564	0.5	0.333333	0.714286	0.666667	Chn2	Epiclock	Male	-	-
6	54148783	6-54148783	0.333333	0.4	0.625	0.666667	Chn2	Epiclock	Male	-	-
6	54175943	6-54175943	0.5	0	0.625	1	Chn2	Epiclock	Male	-	-
6	54248039	6-54248039	0.333333	0.5	1	1	Chn2	Epiclock	Male	-	-
6	54285468	6-54285468	0	0.25	1	1	Chn2	Epiclock	Male	-	-
6	54285468	6-54285468	0	0.25	1	1	9130019P16Rik	Epiclock	Male	-	-
6	54407002	6-54407002	0.5	0.428571	0.888889	0.75	9130019P16Rik	Epiclock	Male	-	-
7	67595855	7-67595855	0.375	0.5	0.8	0.75	Lrrc28	Epiclock	Male	-	-
7	67610930	7-67610930	0	0.4	0.909091	0.666667	Lrrc28	Epiclock	Male	-	-
7	80867843	7-80867843	0.5	0.5	1	0.75	Zscan2	Epiclock	Male	-	-
7	133775483	7-133775483	0.285714	0.5	0.75	0.571429	Dhx32	Epiclock	Male	-	-
8	22490430	8-22490430	0	0.5	1	0.6	Slc20a2	Epiclock	Male	-	-
8	22506772	8-22506772	0	0	0.75	0.6	Slc20a2	Epiclock	Male	-	-
8	22506776	8-22506776	0	0.333333	0.75	0.6	Slc20a2	Epiclock	Male	-	-
8	84777333	8-84777333	0.428571	0	0.6	0.75	Nfix	Epiclock	Male	-	-
8	84789781	8-84789781	0	0.5	0.75	0.75	Nfix	Epiclock	Male	-	-
8	99026713	8-99026713	0.5	0.375	0.714286	0.75	Cdh8	Epiclock	Male	-	-
8	102773284	8-102773284	0	0.2	1	0.666667	Cdh11	Epiclock	Male	-	-
8	108019321	8-108019321	0.333333	0.25	0.8	0.7	Zfhx3	Epiclock	Male	-	-
8	108454479	8-108454479	0	0.5	0.666667	1	Zfhx3	Epiclock	Male	-	-
8	108494916	8-108494916	0.5	0.5	0.75	1	Zfhx3	Epiclock	Male	-	-
8	108831670	8-108831670	0.333333	0.5	0.888889	1	Zfhx3	Epiclock	Male	-	-
8	108958837	8-108958837	0.5	0	0.75	0.625	Zfhx3	Epiclock	Male	-	-
9	47568145	9-47568145	0	0.25	1	1	Cadm1	Epiclock	Male	-	-
9	47601616	9-47601616	0.5	0.333333	0.8	0.666667	Cadm1	Epiclock	Male	-	-
9	47617474	9-47617474	0.5	0.5	0.583333	0.666667	Cadm1	Epiclock	Male	-	-
9	47717490	9-47717490	0.444444	0.5	1	0.666667	Cadm1	Epiclock	Male	-	-
9	47723698	9-47723698	0.5	0.5	0.8	0.666667	Cadm1	Epiclock	Male	-	-
9	47727980	9-47727980	0.333333	0.444444	0.777778	0.666667	Cadm1	Epiclock	Male	-	-
9	47790928	9-47790928	0.333333	0.25	1	1	Cadm1	Epiclock	Male	-	-
9	47848808	9-47848808	0	0.5	0.75	0.7	Cadm1	Epiclock	Male	-	-
9	71846386	9-71846386	0.5	0	1	0.7	Tcf12	Epiclock	Male	-	-
9	71863564	9-71863564	0.25	0.375	0.666667	1	Tcf12	Epiclock	Male	-	-
9	71908184	9-71908184	0.5	0.5	1	1	Tcf12	Epiclock	Male	-	-
9	71978347	9-71978347	0.4	0.25	0.666667	0.666667	Tcf12	Epiclock	Male	-	-
